# Multi-modal profiling of biostabilized human skin modules reveals a coordinated ecosystem response to injected mRNA-1273 COVID-19 vaccine

**DOI:** 10.1101/2023.09.22.558940

**Authors:** Manon Scholaert, Mathias Peries, Emilie Braun, Jeremy Martin, Nadine Serhan, Alexia Loste, Audrey Bruner, Lilian Basso, Benoît Chaput, Eric Merle, Pascal Descargues, Emeline Pagès, Nicolas Gaudenzio

## Abstract

The field of vaccination is witnessing a remarkable surge in the development of innovative strategies. There is a need to develop technological platforms capable of generating human data prior to progressing to clinical trials. Here we introduce VaxSkin, a flexible solution designed for the comprehensive monitoring of the natural human skin ecosystem’s response to vaccines over time. Based on bioengineering to repurpose surgical resections, it allows a comprehensive analysis of the response to vaccines at both organ and single-cell levels. Upon injection of the mRNA-1273 COVID-19 vaccine, we characterized precise sequential molecular events triggered upon detection of the exogenous substance. We also found that the vaccine consistently targets DC/macrophages and mast cells, regardless of the administration route, while promoting specific cell-cell communications in surrounding immune cell subsets. Given its direct translational relevance, VaxSkin provides a multiscale vision of skin vaccination that could pave the way toward the development of new vaccination development strategies.
