## Supplementary material for "Multi-modal profiling of biostabilized human skin modules reveals a coordinated ecosystem response to injected mRNA-1273 COVID-19 vaccine": Table S1

### Sheet: H8
ID	Term_Description	Fold_Enrichment	occurrence	support	lowest_p	highest_p	Up_regulated	Down_regulated	PIN	Database
GO:0006935	chemotaxis	233.375	8	0.5	0.000110083165998594	0.000110083165998594	CCL17, CCL22	CCL2	Biogrid	GOBP
GO:0002548	monocyte chemotaxis	329.470588235294	8	0.5	0.00562101922222517	0.00562101922222517		CCL2	Biogrid	GOBP
GO:0006935	chemotaxis	146.785714285714	7	1	1.07666813613971e-05	1.07666813613971e-05	CCL17, CCL22	CCL2	STRING	GOBP
GO:0007166	cell surface receptor signaling pathway	59.5652173913043	7	1	0.0196889622455795	0.0196889622455795	IFNG	CCL2	STRING	GOBP
GO:0051770	positive regulation of nitric-oxide synthase biosynthetic process	622.727272727273	7	1	0.0202471080328769	0.0202471080328769	IFNG	CCL2	STRING	GOBP
R-HSA-380108	Chemokine receptors bind chemokines	300.053571428571	8	1	0.0361715275819935	0.0361715275819935	CCL17, CCL22	CCL2	Biogrid	Reactome
R-HSA-5607761	Dectin-1 mediated noncanonical NF-kB signaling	183.639344262295	8	0.5	0.0429766429993076	0.0429766429993076	CCL17, CCL22		Biogrid	Reactome
R-HSA-380108	Chemokine receptors bind chemokines	186.818181818182	7	1	2.28056801254713e-06	2.28056801254713e-06	CCL17, CCL22	CCL2	STRING	Reactome
R-HSA-375276	Peptide ligand-binding receptors	54.3650793650794	7	1	0.000341632117494716	0.000341632117494716	CCL17, CCL22	CCL2	STRING	Reactome
R-HSA-373076	Class A/1 (Rhodopsin-like receptors)	34.8305084745763	7	1	0.00203834370394787	0.00203834370394787	CCL17, CCL22	CCL2	STRING	Reactome
R-HSA-500792	GPCR ligand binding	24.4061757719715	7	1	0.00844336297475053	0.00844336297475053	CCL17, CCL22	CCL2	STRING	Reactome
hsa04061	Viral protein interaction with cytokine and cytokine receptor	168.03	8	1	2.86471101676791e-05	2.86471101676791e-05	CCL17, CCL22	CCL2	Biogrid	KEGG
hsa04062	Chemokine signaling pathway	88.9047619047619	8	0.5	0.000196191780205505	0.000196191780205505	CCL17, CCL22	CCL2	Biogrid	KEGG
hsa04060	Cytokine-cytokine receptor interaction	77.2551724137931	8	0.5	0.000712701833960126	0.000712701833960126	CCL17, CCL22, IFNG	CCL2	Biogrid	KEGG
hsa04657	IL-17 signaling pathway	182.641304347826	8	0.5	0.0165688386904345	0.0165688386904345	CCL17, IFNG	CCL2	Biogrid	KEGG
hsa04625	C-type lectin receptor signaling pathway	109.823529411765	8	0.5	0.0203823749481049	0.0203823749481049	CCL17, CCL22		Biogrid	KEGG
hsa04060	Cytokine-cytokine receptor interaction	47.5694444444444	7	1	1.31721268254234e-06	1.31721268254234e-06	CCL17, CCL22, IFNG	CCL2	STRING	KEGG
hsa04061	Viral protein interaction with cytokine and cytokine receptor	105.927835051546	7	1	3.89892462573157e-06	3.89892462573157e-06	CCL17, CCL22	CCL2	STRING	KEGG
hsa04062	Chemokine signaling pathway	55.5405405405405	7	1	5.28825117278375e-05	5.28825117278375e-05	CCL17, CCL22	CCL2	STRING	KEGG
hsa04657	IL-17 signaling pathway	110.483870967742	7	1	0.000995619005598465	0.000995619005598465	CCL17, IFNG	CCL2	STRING	KEGG
hsa05144	Malaria	139.795918367347	7	1	0.0413221568195278	0.0413221568195278	IFNG	CCL2	STRING	KEGG
