## Supplementary material for "Multi-modal profiling of biostabilized human skin modules reveals a coordinated ecosystem response to injected mRNA-1273 COVID-19 vaccine": Table S2

### Sheet: H8
	ID	Term_Description	Fold_Enrichment	occurrence	support	lowest_p	highest_p	Up_regulated	Down_regulated	Database	Group
1	GO:0006897	endocytosis	16.5404208194906	1	0.00793650793650794	0.000227179763837058	0.000227179763837058	LDLR, LRP8		GO	Immune response
2	GO:0046222	aflatoxin metabolic process	142.247619047619	6	0.00803329461866047	0.000413457900464201	0.000826841974104334		CYP3A4, CYP3A5	GO	/
3	GO:0010544	negative regulation of platelet activation	50.8027210884354	8	0.00848432556801841	0.000868209908737267	0.000868209908737267	THBD		GO	Vascular response
4	GO:0051918	negative regulation of fibrinolysis	50.8027210884354	8	0.00848432556801841	0.000868209908737267	0.000868209908737267	THBD		GO	Vascular response
5	GO:0002933	lipid hydroxylation	101.605442176871	6	0.00803329461866047	0.000868209908737267	0.00173616144089384		CYP3A4, CYP3A5	GO	/
6	GO:0036499	PERK-mediated unfolded protein response	59.2698412698413	4	0.015101043748612	0.00124018913680437	0.00206673583821775		DDIT3	GO	Stress response
7	GO:0070989	oxidative demethylation	79.026455026455	6	0.00803329461866047	0.00148827124542807	0.00297592242859099		CYP3A4, CYP3A5	GO	/
8	GO:0070848	response to growth factor	50.8027210884354	7	0.0144927536231884	0.00173616144089384	0.00607385281565039	MYC		GO	Immune response
9	GO:0032700	negative regulation of interleukin-17 production	64.6580086580087	6	0.00803329461866047	0.00227361237782944	0.00227361237782944	IL36RN	DDIT3	GO	Immune response
10	GO:0038066	p38MAPK cascade	44.452380952381	5	0.00813008130081301	0.00231474412496303	0.00231474412496303		MAP2K6	GO	Immune response
11	GO:0010332	response to gamma radiation	44.452380952381	2	0.0132256656481886	0.00231474412496303	0.00231474412496303	MYC		GO	/
12	GO:0042573	retinoic acid metabolic process	54.7106227106227	6	0.00803329461866047	0.00322420377323421	0.00644629666487887		CYP3A4, CYP3A5	GO	Skin homeostasis
13	GO:1990440	positive regulation of transcription from RNA polymerase II promoter in response to endoplasmic reticulum stress	32.3290043290043	8	0.015101043748612	0.00454600685778334	0.0113589301014811		DDIT3	GO	Stress response
14	GO:0042178	xenobiotic catabolic process	37.4335839598997	6	0.00803329461866047	0.00706718421039705	0.0141272179549694		CYP3A4, CYP3A5	GO	Xenobiotic response
15	GO:0051403	stress-activated MAPK cascade	25.4013605442177	5	0.00813008130081301	0.00752023169459365	0.00752023169459365		MAP2K6	GO	Stress response
16	GO:0042770	signal transduction in response to DNA damage	23.7079365079365	5	0.00813008130081301	0.00867667380210584	0.00867667380210584		MAP2K6	GO	Stress response
17	GO:0043588	skin development	47.415873015873	3	0.00793650793650794	0.00867667380210584	0.0404285247576638	ITGA3	COL5A2	GO	Skin homeostasis
18	GO:0006974	cellular response to DNA damage stimulus	3.61034566110708	6	0.00848432556801841	0.00920489578980195	0.00920489578980195	MYC	DDIT3	GO	Stress response
19	GO:0008210	estrogen metabolic process	30.9233954451346	6	0.00803329461866047	0.0104548810505577	0.0208966952506085		CYP3A4, CYP3A5	GO	/
20	GO:0032689	negative regulation of type II interferon production	28.4495238095238	6	0.00803329461866047	0.0123963538371321	0.0123963538371321	IL36RN	DDIT3	GO	Immune response
21	GO:0048147	negative regulation of fibroblast proliferation	19.7566137566138	3	0.00689655172413793	0.0126408950613753	0.0126408950613753	MYC		GO	/
22	GO:0008202	steroid metabolic process	22.9431643625192	6	0.00803329461866047	0.0192109152703455	0.0383886742727814		CYP3A4, CYP3A5	GO	Immune response
23	GO:0043525	positive regulation of neuron apoptotic process	15.4616977225673	4	0.00783424077434967	0.0208966952506085	0.0348060619162595		DDIT3	GO	Stress response
24	GO:0030968	endoplasmic reticulum unfolded protein response	14.2247619047619	6	0.00845100556268721	0.0247757388756313	0.041264637626018		DDIT3	GO	Stress response
25	GO:0070059	intrinsic apoptotic signaling pathway in response to endoplasmic reticulum stress	14.2247619047619	4	0.00783424077434967	0.0247757388756313	0.041264637626018		DDIT3	GO	Stress response
26	GO:0007596	blood coagulation	9.87830687830688	8	0.00848432556801841	0.0260238154887802	0.0260238154887802	THBD		GO	Vascular response
27	GO:0071466	cellular response to xenobiotic stimulus	12.7006802721088	1	0.00689655172413793	0.0312118537867188	0.0312118537867188	MYC		GO	Xenobiotic response
28	GO:0032456	endocytic recycling	8.89047619047619	2	0.00661283282409428	0.0322161227817951	0.0322161227817951	EHD3		GO	Immune response
29	GO:0045109	intermediate filament organization	25.4013605442177	10	0.00848432556801841	0.0350443129810432	0.0350443129810432	EPPK1		GO	Skin homeostasis
30	GO:0045893	positive regulation of DNA-templated transcription	2.28449066992964	6	0.00914886570624276	0.0422279415192005	0.0422279415192005	MYC, NFE2	DDIT3	GO	Gene regulation and RNA processing
31	GO:0045454	cell redox homeostasis	16.9342403628118	3	0.0087719298245614	0.0433188481964755	0.0433188481964755		DDIT3	GO	Skin homeostasis
32	GO:0070371	ERK1 and ERK2 cascade	13.6776556776557	2	0.00803329461866047	0.0446993643642422	0.0446993643642422	MYC		GO	Skin homeostasis
33	GO:0051973	positive regulation of telomerase activity	10.4593837535014	1	0.00689655172413793	0.0463058023897856	0.0463058023897856	MYC		GO	/
34	GO:1901796	regulation of signal transduction by p53 class mediator	10.1605442176871	5	0.00813008130081301	0.0491092891334149	0.0491092891334149		MAP2K6	GO	Stress response
35	GO:0050804	modulation of chemical synaptic transmission	37.4335839598997	1	0.0144927536231884	0.0493702633616565	0.0493702633616565	BCR, LRP8		GO	Nervous response
1	hsa04010	MAPK signaling pathway	3.66617574864998	8	0.020445837687217	9.25834711318231e-06	0.0028527282042493	MYC	MAP2K6, DDIT3	KEGG	Skin homeostasis
2	hsa05220	Chronic myeloid leukemia	9.35839598997494	10	0.0529026625927543	4.969622058803e-05	0.0225225612678846	BCR, MYC		KEGG	/
3	hsa04218	Cellular senescence	4.55921855921856	6	0.0148330596606459	0.000437548448843393	0.000437548448843393	MYC	MAP2K6	KEGG	Stress response
4	hsa05161	Hepatitis B	4.44523809523809	6	0.0148330596606459	0.000472242272252593	0.000472242272252593	MYC	MAP2K6	KEGG	/
5	hsa05167	Kaposi sarcoma-associated herpesvirus infection	3.66617574864998	6	0.0148330596606459	0.000843633197066968	0.000843633197066968	MYC	MAP2K6	KEGG	/
6	hsa05169	Epstein-Barr virus infection	3.55619047619048	6	0.0148330596606459	0.000924599900794822	0.000924599900794822	MYC	MAP2K6	KEGG	/
7	hsa05207	Chemical carcinogenesis - receptor activation	5.03234501347709	7	0.00813008130081301	0.00110171055841082	0.00110171055841082	MYC, KPNA2	CYP3A4	KEGG	/
8	hsa05417	Lipid and atherosclerosis	4.98531375166889	10	0.0174559805707347	0.00113326076063418	0.00558658066356602	LDLR	MAP2K6, DDIT3	KEGG	/
9	hsa05163	Human cytomegalovirus infection	3.18940849882554	6	0.0148330596606459	0.00128268173264295	0.00128268173264295	MYC	MAP2K6	KEGG	/
10	hsa03013	Nucleocytoplasmic transport	6.90522422561258	10	0.0176306835756264	0.00172538757733475	0.00257942447682222	NUP188, KPNA2		KEGG	Skin homeostasis
11	hsa05132	Salmonella infection	2.87950645845383	7	0.0137931034482759	0.00174387455288265	0.00432408917960275	MYC	MAP2K6	KEGG	/
12	hsa05014	Amyotrophic lateral sclerosis	3.1103706788838	5	0.00813008130081301	0.0046707006508849	0.0046707006508849	NUP188	DDIT3, MAP2K6	KEGG	/
13	hsa04151	PI3K-Akt signaling pathway	2.02631935965269	4	0.00806661462399167	0.00500484160733726	0.0123664315566684	ITGA3, MYC		KEGG	Skin homeostasis
14	hsa05216	Thyroid cancer	9.61132561132561	3	0.00813008130081301	0.00527541571867526	0.00878320341560406	MYC		KEGG	/
15	hsa05219	Bladder cancer	8.67363530778165	6	0.0141429285357321	0.006493708906454	0.030163590050718	MYC		KEGG	/
16	hsa00140	Steroid hormone biosynthesis	11.8539682539683	6	0.00803329461866047	0.00701262477723102	0.0140010458859261		CYP3A5, CYP3A4	KEGG	Immune response
17	hsa00830	Retinol metabolism	10.7763347763348	6	0.00803329461866047	0.00849683031488383	0.016961301279801		CYP3A4, CYP3A5	KEGG	Skin homeostasis
18	hsa00270	Cysteine and methionine metabolism	7.40873015873016	2	0.00741652983032293	0.00892908424551607	0.00892908424551607		PHGDH	KEGG	Skin homeostasis
19	hsa05204	Chemical carcinogenesis - DNA adducts	10.4593837535014	6	0.00803329461866047	0.0090231353063438	0.0180108332796272		CYP3A4, CYP3A5	KEGG	/
20	hsa00982	Drug metabolism - cytochrome P450	10.3077984817115	6	0.00803329461866047	0.00929220554741038	0.0185473642169944		CYP3A4, CYP3A5	KEGG	Xenobiotic response
21	hsa00512	Mucin type O-glycan biosynthesis	21.5526695526696	7	0.0087719298245614	0.0104389872056623	0.0104389872056623	GALNT10, GALNT6		KEGG	/
22	hsa00980	Metabolism of xenobiotics by cytochrome P450	9.61132561132561	6	0.00803329461866047	0.0106967200331422	0.0213476118436918		CYP3A4, CYP3A5	KEGG	Xenobiotic response
23	hsa05022	Pathways of neurodegeneration - multiple diseases	1.55631968323434	5	0.00813008130081301	0.0110285882842004	0.0110285882842004		DDIT3, MAP2K6	KEGG	/
24	hsa05213	Endometrial cancer	6.13136288998358	9	0.0163934426229508	0.0130771119287725	0.0325839520876172	MYC		KEGG	/
25	hsa04610	Complement and coagulation cascades	4.18375350140056	8	0.00848432556801841	0.0141335664570997	0.0141335664570997	THBD		KEGG	Immune response
26	hsa05235	PD-L1 expression and PD-1 checkpoint pathway in cancer	3.99571963616907	7	0.0202020202020202	0.0155015242539345	0.0309228032850493		MAP2K6	KEGG	/
27	hsa04927	Cortisol synthesis and secretion	5.47106227106227	4	0.00783424077434967	0.016448303039503	0.0273624627442813	LDLR		KEGG	Stress response
28	hsa05221	Acute myeloid leukemia	5.30774697938877	8	0.0141429285357321	0.0174821451635517	0.0174821451635517	MYC		KEGG	/
29	hsa04664	Fc epsilon RI signaling pathway	5.2296918767507	6	0.0148330596606459	0.0180108332796272	0.0180108332796272		MAP2K6	KEGG	Immune response
30	hsa05230	Central carbon metabolism in cancer	5.15389924085576	9	0.0163934426229508	0.0185473642169944	0.046183789584574	MYC		KEGG	/
31	hsa00514	Other types of O-glycan biosynthesis	16.1645021645022	7	0.0087719298245614	0.0186786935299949	0.0186786935299949	GALNT10, GALNT6		KEGG	Immune response
32	hsa04620	Toll-like receptor signaling pathway	3.41941391941392	7	0.0202020202020202	0.0211922895191426	0.0422559677170401		MAP2K6	KEGG	Immune response
33	hsa05145	Toxoplasmosis	6.35034013605442	7	0.0202020202020202	0.0245892110485227	0.0490174963934494	LDLR	MAP2K6	KEGG	/
34	hsa04012	ErbB signaling pathway	4.28456683878371	7	0.0202020202020202	0.0268815036231182	0.0268815036231182	MYC		KEGG	Skin homeostasis
35	hsa05210	Colorectal cancer	4.13510520487265	6	0.016955266955267	0.028866974978636	0.0479914239709389	MYC		KEGG	/
36	hsa04976	Bile secretion	8.27021040974529	2	0.00803329461866047	0.028866974978636	0.028866974978636	LDLR	CYP3A4	KEGG	/
37	hsa04380	Osteoclast differentiation	2.84495238095238	6	0.00816340130614421	0.0306454985578549	0.0306454985578549		MAP2K6	KEGG	/
38	hsa04970	Salivary secretion	7.9026455026455	7	0.0158730158730159	0.0316237076889791	0.0316237076889791		AQP5, TRPV6	KEGG	/
39	hsa04350	TGF-beta signaling pathway	3.90790162218734	2	0.0097773897861196	0.0323324238954838	0.0323324238954838	MYC		KEGG	Immune response
40	hsa05222	Small cell lung cancer	7.73084886128364	8	0.0153764581124072	0.0330489504957134	0.0330489504957134	MYC, ITGA3		KEGG	/
41	hsa05150	Staphylococcus aureus infection	3.86542443064182	7	0.00813008130081301	0.0330489504957134	0.0330489504957134		KRT19	KEGG	/
42	hsa04912	GnRH signaling pathway	3.82386072708653	5	0.00813008130081301	0.0337732860809122	0.0337732860809122		MAP2K6	KEGG	/
43	hsa05135	Yersinia infection	2.6342151675485	6	0.00816340130614421	0.0357555796363183	0.0357555796363183		MAP2K6	KEGG	/
44	hsa04750	Inflammatory mediator regulation of TRP channels	7.2575315840622	5	0.00813008130081301	0.0375120494816521	0.0375120494816521		PLA2G6, MAP2K6	KEGG	Immune response
45	hsa04925	Aldosterone synthesis and secretion	3.6287657920311	2	0.0106946526736632	0.0375120494816521	0.0375120494816521	LDLR		KEGG	Vascular response
46	hsa04936	Alcoholic liver disease	2.50435949027498	6	0.00816340130614421	0.0395659751644337	0.0395659751644337		MAP2K6	KEGG	/
47	hsa04668	TNF signaling pathway	3.2037752037752	6	0.0148330596606459	0.0481450576311306	0.0481450576311306		MAP2K6	KEGG	Immune response
1	R-HSA-9013405	RHOD GTPase cycle	13.6776556776557	1	0.00689655172413793	0.000461892630647724	0.000461892630647724	PLXNA1	ADD3	Reactome	Skin homeostasis
2	R-HSA-4411364	Binding of TCF/LEF:CTNNB1 to target gene promoters	44.452380952381	1	0.00689655172413793	0.00131697497482719	0.00131697497482719	MYC		Reactome	Skin homeostasis
3	R-HSA-8951430	RUNX3 regulates WNT signaling	44.452380952381	1	0.00689655172413793	0.00131697497482719	0.00131697497482719	MYC		Reactome	/
4	R-HSA-381183	ATF6 (ATF6-alpha) activates chaperone genes	35.5619047619048	8	0.015101043748612	0.00211631493892341	0.00528826842622539		DDIT3	Reactome	Stress response
5	R-HSA-9648895	Response of EIF2AK1 (HRI) to heme deficiency	23.7079365079365	5	0.00813008130081301	0.00246925449236902	0.00822448114194857		DDIT3	Reactome	Stress response
6	R-HSA-9018519	Estrogen-dependent gene expression	7.64772145417307	10	0.00943646996278575	0.00270095609192021	0.0075171955299352	KPNA2, MYC		Reactome	/
7	R-HSA-381033	ATF6 (ATF6-alpha) activates chaperones	29.6349206349206	8	0.015101043748612	0.00310355902397834	0.00775428031115359		DDIT3	Reactome	Stress response
8	R-HSA-428359	Insulin-like Growth Factor-2 mRNA Binding Proteins (IGF2BPs/IMPs/VICKZs) bind RNA	44.452380952381	6	0.00816340130614421	0.00329126174372711	0.00329126174372711	MYC		Reactome	Gene regulation and RNA processing
9	R-HSA-4641265	Repression of WNT target genes	27.3553113553114	9	0.0087719298245614	0.00366762412156161	0.00366762412156161	MYC		Reactome	Skin homeostasis
10	R-HSA-450302	activated TAK1 mediates p38 MAPK activation	18.7167919799499	7	0.0137931034482759	0.00402087844060751	0.00803768861965304		MAP2K6	Reactome	Immune response
11	R-HSA-5423646	Aflatoxin activation and detoxification	37.4335839598997	6	0.00803329461866047	0.00402087844060751	0.00803768861965304		CYP3A4, CYP3A5	Reactome	/
12	R-HSA-6805567	Keratinization	7.37034295583518	10	0.0254529767040552	0.00492364738250077	0.024306206715308	KRT77, LCE2A, LCE2C	KRT19	Reactome	Skin homeostasis
13	R-HSA-140875	Common Pathway of Fibrin Clot Formation	16.1645021645022	8	0.0153764581124072	0.00543122780464135	0.00543122780464135	THBD		Reactome	Vascular response
14	R-HSA-211981	Xenobiotics	30.9233954451346	6	0.00803329461866047	0.00594831046761997	0.0118891865432777		CYP3A4, CYP3A5	Reactome	Xenobiotic response
15	R-HSA-8964038	LDL clearance	18.7167919799499	7	0.00813008130081301	0.00803768861965304	0.00803768861965304	LDLR		Reactome	/
16	R-HSA-380994	ATF4 activates genes in response to endoplasmic reticulum stress	13.1710758377425	5	0.00813008130081301	0.00825141615220322	0.0274638133984436		DDIT3	Reactome	Stress response
17	R-HSA-182971	EGFR downregulation	11.4715821812596	4	0.00806661462399167	0.0109300610731541	0.0218412578689892	SPRY1		Reactome	/
18	R-HSA-381042	PERK regulates gene expression	11.1130952380952	6	0.0116323417238749	0.0116583845565895	0.0387919320155487		DDIT3	Reactome	Stress response
19	R-HSA-442660	Na+/Cl- dependent neurotransmitter transporters	47.415873015873	10	0.0163268026122884	0.0123319492161991	0.0369386351899162	SLC6A6	SLC6A9	Reactome	Skin homeostasis
20	R-HSA-168638	NOD1/2 Signaling Pathway	10.7763347763348	7	0.0137931034482759	0.0124101687406413	0.0247974416862451		MAP2K6	Reactome	Immune response
21	R-HSA-9614657	FOXO-mediated transcription of cell death genes	22.2261904761905	10	0.00848432556801841	0.014091978175103	0.0262831134332855		DDIT3	Reactome	Stress response
22	R-HSA-8939211	ESR-mediated signaling	4.36342389716623	10	0.00943646996278575	0.0146443175345538	0.0405664514096955	KPNA2, MYC		Reactome	/
23	R-HSA-9615933	Postmitotic nuclear pore complex (NPC) reformation	13.6776556776557	5	0.0101010101010101	0.0152699420412077	0.0152699420412077	NUP188		Reactome	Skin homeostasis
24	R-HSA-201556	Signaling by ALK	13.1710758377425	4	0.0116323417238749	0.0164905552392954	0.0411650767390381	MYC		Reactome	/
25	R-HSA-140877	Formation of Fibrin Clot (Clotting Cascade)	9.11843711843712	8	0.0153764581124072	0.0174134309393459	0.0174134309393459	THBD		Reactome	Vascular response
26	R-HSA-525793	Myogenesis	12.2627257799672	5	0.00813008130081301	0.0190722733592271	0.0190722733592271		MAP2K6	Reactome	/
27	R-HSA-9012999	RHO GTPase cycle	2.39743178170144	3	0.0087719298245614	0.0198588541393442	0.0198588541393442	BCR, PLXNA1	ADD3	Reactome	Skin homeostasis
28	R-HSA-399955	SEMA3A-Plexin repulsion signaling by inhibiting Integrin adhesion	25.4013605442177	1	0.00793650793650794	0.019938481626682	0.019938481626682	PLXNA1		Reactome	Nervous response
29	R-HSA-5619107	Defective TPR may confer susceptibility towards thyroid papillary carcinoma (TPC)	11.8539682539683	5	0.0144927536231884	0.0204333615082364	0.0204333615082364	NUP188		Reactome	/
30	R-HSA-170822	Regulation of Glucokinase by Glucokinase Regulatory Protein	11.8539682539683	5	0.0144927536231884	0.0204333615082364	0.0204333615082364	NUP188		Reactome	Skin homeostasis
31	R-HSA-168271	Transport of Ribonucleoproteins into the Host Nucleus	11.8539682539683	5	0.0144927536231884	0.0204333615082364	0.0204333615082364	NUP188		Reactome	Viral infection
32	R-HSA-6804758	Regulation of TP53 Activity through Acetylation	11.8539682539683	5	0.00793650793650794	0.0204333615082364	0.0204333615082364		MAP2K6	Reactome	Stress response
33	R-HSA-168333	NEP/NS2 Interacts with the Cellular Export Machinery	11.4715821812596	5	0.0144927536231884	0.0218412578689892	0.0218412578689892	NUP188		Reactome	Viral infection
34	R-HSA-168274	Export of Viral Ribonucleoproteins from Nucleus	11.1130952380952	5	0.0144927536231884	0.023295954056475	0.023295954056475	NUP188		Reactome	Viral infection
35	R-HSA-180746	Nuclear import of Rev protein	11.1130952380952	5	0.0144927536231884	0.023295954056475	0.023295954056475	NUP188		Reactome	Viral infection
36	R-HSA-201722	Formation of the beta-catenin:TCF transactivating complex	11.1130952380952	2	0.00661283282409428	0.023295954056475	0.023295954056475	MYC		Reactome	/
37	R-HSA-4085377	SUMOylation of SUMOylation proteins	10.7763347763348	5	0.0144927536231884	0.0247974416862451	0.0247974416862451	NUP188		Reactome	Gene regulation and RNA processing
38	R-HSA-159227	Transport of the SLBP independent Mature mRNA	10.7763347763348	5	0.0144927536231884	0.0247974416862451	0.0247974416862451	NUP188		Reactome	Gene regulation and RNA processing
39	R-HSA-399954	Sema3A PAK dependent Axon repulsion	22.2261904761905	1	0.00793650793650794	0.0262831134332855	0.0262831134332855	PLXNA1		Reactome	Nervous response
40	R-HSA-3301854	Nuclear Pore Complex (NPC) Disassembly	10.4593837535014	5	0.0144927536231884	0.026345712374414	0.026345712374414	NUP188		Reactome	Skin homeostasis
41	R-HSA-165054	Rev-mediated nuclear export of HIV RNA	10.4593837535014	5	0.0144927536231884	0.026345712374414	0.026345712374414	NUP188		Reactome	/
42	R-HSA-159230	Transport of the SLBP Dependant Mature mRNA	10.4593837535014	5	0.0144927536231884	0.026345712374414	0.026345712374414	NUP188		Reactome	Gene regulation and RNA processing
43	R-HSA-177929	Signaling by EGFR	7.11238095238095	2	0.00835421888053467	0.0287779518428152	0.0287779518428152	SPRY1		Reactome	/
44	R-HSA-177243	Interactions of Rev with host cellular proteins	9.87830687830688	5	0.0144927536231884	0.0295825693932179	0.0295825693932179	NUP188		Reactome	/
45	R-HSA-2173796	SMAD2/SMAD3:SMAD4 heterotrimer regulates transcription	9.87830687830688	1	0.00632911392405063	0.0295825693932179	0.0295825693932179	MYC		Reactome	/
46	R-HSA-3232142	SUMOylation of ubiquitinylation proteins	9.61132561132561	5	0.0144927536231884	0.0312711389588943	0.0312711389588943	NUP188		Reactome	Gene regulation and RNA processing
47	R-HSA-8964043	Plasma lipoprotein clearance	9.61132561132561	7	0.00813008130081301	0.0312711389588943	0.0312711389588943	LDLR		Reactome	/
48	R-HSA-168643	Nucleotide-binding domain, leucine rich repeat containing receptor (NLR) signaling pathways	6.70979335130278	6	0.00816340130614421	0.0323693650409379	0.0323693650409379		MAP2K6	Reactome	Immune response
49	R-HSA-180910	Vpr-mediated nuclear import of PICs	9.35839598997494	5	0.0144927536231884	0.0330064580530522	0.0330064580530522	NUP188		Reactome	/
50	R-HSA-168276	NS1 Mediated Effects on Host Pathways	18.2368742368742	5	0.0144927536231884	0.0347885182946186	0.0347885182946186	KPNA2, NUP188		Reactome	/
51	R-HSA-9705671	SARS-CoV-2 activates/modulates innate and adaptive immune responses	5.8780007870917	2	0.0106946526736632	0.0353000618108789	0.0483461349341205	KPNA2, NUP188		Reactome	Viral infection
52	R-HSA-159231	Transport of Mature mRNA Derived from an Intronless Transcript	8.89047619047619	5	0.0144927536231884	0.0366173113030833	0.0366173113030833	NUP188		Reactome	Gene regulation and RNA processing
53	R-HSA-176033	Interactions of Vpr with host cellular proteins	8.67363530778165	5	0.0144927536231884	0.0384928286984984	0.0384928286984984	NUP188		Reactome	/
54	R-HSA-159234	Transport of Mature mRNAs Derived from Intronless Transcripts	8.67363530778165	5	0.0144927536231884	0.0384928286984984	0.0384928286984984	NUP188		Reactome	Gene regulation and RNA processing
55	R-HSA-168325	Viral Messenger RNA Synthesis	8.4671201814059	5	0.0144927536231884	0.0404150621014788	0.0404150621014788	NUP188		Reactome	Viral infection
56	R-HSA-9035034	RHOF GTPase cycle	8.4671201814059	5	0.0101010101010101	0.0404150621014788	0.0404150621014788		ADD3	Reactome	Skin homeostasis
57	R-HSA-211897	Cytochrome P450 - arranged by substrate type	11.8539682539683	4	0.00754663651780667	0.041568811932502	0.041568811932502		CYP3A4, CYP3A5	Reactome	Xenobiotic response
58	R-HSA-975634	Retinoid metabolism and transport	16.5404208194906	1	0.00793650793650794	0.0423840031332016	0.0423840031332016	LDLR, LRP8		Reactome	Skin homeostasis
59	R-HSA-425407	SLC-mediated transmembrane transport	7.63131003474351	1	0.0087719298245614	0.0427096061816121	0.0427096061816121	SLC41A1, SLC6A6, SLCO4A1	SLC2A12, SLC6A9	Reactome	Skin homeostasis
60	R-HSA-4615885	SUMOylation of DNA replication proteins	8.08225108225108	5	0.0144927536231884	0.044399643415407	0.044399643415407	NUP188		Reactome	Gene regulation and RNA processing
61	R-HSA-450294	MAP kinase activation	5.64474678760393	6	0.00816340130614421	0.045862502405614	0.045862502405614		MAP2K6	Reactome	Immune response
62	R-HSA-9006931	Signaling by Nuclear Receptors	2.97589161187488	4	0.0112825166364186	0.0460817929765211	0.0460817929765211	KPNA2, MYC		Reactome	/
63	R-HSA-4570464	SUMOylation of RNA binding proteins	7.9026455026455	5	0.0144927536231884	0.0464619745703973	0.0464619745703973	NUP188		Reactome	Gene regulation and RNA processing
64	R-HSA-5578749	Transcriptional regulation by small RNAs	7.73084886128364	5	0.0144927536231884	0.0485709882210375	0.0485709882210375	NUP188		Reactome	Gene regulation and RNA processing

### Sheet: H24
	ID	Term_Description	Fold_Enrichment	occurrence	support	lowest_p	highest_p	Up_regulated	Down_regulated	Database	Group
1	GO:0048010	vascular endothelial growth factor receptor signaling pathway	11.5335907335907	10	0.0110334346504559	2.45194827551533e-05	0.028895568601771		FLT1, NRP1	GO	Vascular response / Immune response
2	GO:0035924	cellular response to vascular endothelial growth factor stimulus	12.9752895752896	5	0.00636942675159236	6.03670355687894e-05	6.03670355687894e-05	MT1G	FLT1, NRP1	GO	Vascular response / Immune response
3	GO:0030335	positive regulation of cell migration	4.05930847048166	10	0.00784325787401575	6.7728387150342e-05	6.7728387150342e-05	GRB7	FLT1, PODXL, SDCBP, SOD2, CXCR4	GO	Immune response
4	GO:0001938	positive regulation of endothelial cell proliferation	4.94296745725317	5	0.00636942675159236	0.00033902247727324	0.00033902247727324		NRP2, NRP1	GO	Vascular response
5	GO:0010595	positive regulation of endothelial cell migration	6.05513513513514	5	0.00636942675159236	0.000629222381047803	0.000629222381047803		ETS1, NRP2, NRP1	GO	Vascular response
6	GO:0048842	positive regulation of axon extension involved in axon guidance	30.2756756756757	5	0.00636942675159236	0.000826841974104336	0.000826841974104336		NRP1	GO	Nervous response
7	GO:0032364	cellular oxygen homeostasis	60.5513513513514	10	0.0235297736220472	0.00124018913680437	0.00371968159234557		HIF1A, SOD2	GO	Skin homeostasis
8	GO:0021675	nerve development	48.4410810810811	10	0.0173666401273885	0.00137794692037327	0.0412646376260179		NRP2, NRP1	GO	Nervous response
9	GO:0043536	positive regulation of blood vessel endothelial cell migration	6.37382645803698	6	0.00723958333333333	0.00185326296662272	0.00185326296662272		ETS1, HIF1A	GO	Vascular response / Immune response
10	GO:0035767	endothelial cell chemotaxis	20.1837837837838	5	0.00636942675159236	0.00206673583821775	0.00206673583821775		NRP1	GO	Vascular response / Immune response
11	GO:0071679	commissural neuron axon guidance	17.3003861003861	5	0.00636942675159236	0.00289317183152755	0.00289317183152755		NRP1	GO	Nervous response
12	GO:0050920	regulation of chemotaxis	20.1837837837838	5	0.00636942675159236	0.00309973470971608	0.00309973470971608		CXCR4	GO	Immune response
13	GO:0045766	positive regulation of angiogenesis	7.84924924924925	8	0.00982365344067472	0.00374185413449377	0.044119139571302	ADM2	ETS1, FLT1, HIF1A, HK2, PTGIS, ANGPTL4	GO	Vascular response
14	GO:0048846	axon extension involved in axon guidance	30.2756756756757	5	0.00636942675159236	0.0038572180091351	0.0038572180091351		NRP2, NRP1	GO	Nervous response
15	GO:1902895	positive regulation of miRNA transcription	9.56073968705548	10	0.0262523670166982	0.00440143925138208	0.0085879553904303		ETS1, HIF1A, FOSL1	GO	Gene regulation and RNA processing
16	GO:0061549	sympathetic ganglion development	26.9117117117117	5	0.00636942675159236	0.00495883748481524	0.00495883748481524		NRP2, NRP1	GO	Nervous response
17	GO:0034112	positive regulation of homotypic cell-cell adhesion	24.2205405405405	2	0.00600179694519317	0.00495883748481525	0.00495883748481525		PLAUR	GO	Skin homeostasis
18	GO:0022614	membrane to membrane docking	24.2205405405405	1	0.00666666666666667	0.00495883748481525	0.00495883748481525		ICAM1	GO	Cell adhesion
19	GO:0019430	removal of superoxide radicals	15.1378378378378	1	0.00900900900900901	0.00578479388798378	0.00578479388798378		SOD2	GO	Stress response
20	GO:0048844	artery morphogenesis	10.0918918918919	5	0.00636942675159236	0.00908876691216942	0.00908876691216942		NRP1	GO	Vascular response
21	GO:0045892	negative regulation of DNA-templated transcription	1.77223467369809	10	0.00784325787401575	0.0121066037013332	0.0121066037013332	CEBPA, CIC	ELK3, IRF1, TBX3, ZEB1	GO	Gene regulation and RNA processing
22	GO:0006378	mRNA polyadenylation	8.65019305019305	3	0.00628930817610063	0.0125292436623551	0.0125292436623551	CPSF1		GO	Gene regulation and RNA processing
23	GO:0043277	apoptotic cell clearance	10.0918918918919	9	0.0078125	0.0136290932907928	0.0136290932907928		TGM2	GO	Stress response
24	GO:0048514	blood vessel morphogenesis	30.2756756756757	7	0.00666666666666667	0.0136290932907928	0.0136290932907928		COL4A1, FLT1, LOX	GO	Vascular response
25	GO:2000553	positive regulation of T-helper 2 cell cytokine production	30.2756756756757	2	0.00600179694519317	0.0138760693163912	0.0138760693163912	PRKCZ	IL6	GO	Immune response
26	GO:0001569	branching involved in blood vessel morphogenesis	16.147027027027	5	0.00636942675159236	0.0144555285924797	0.0144555285924797		COL4A1, NRP1	GO	Vascular response
27	GO:0045893	positive regulation of DNA-templated transcription	1.55592337519532	3	0.0078125	0.0149352146560495	0.0149352146560495	CASZ1	ETS1, HIF1A, IL6, IRF1, MEF2C	GO	Gene regulation and RNA processing
28	GO:0051092	positive regulation of NF-kappaB transcription factor activity	3.48496986194828	9	0.0078125	0.0159489473991005	0.0159489473991005	PRKCZ, RIPK4	IL6, TRIM22	GO	Immune response
29	GO:0090383	phagosome acidification	20.1837837837838	9	0.0078125	0.0161051925542787	0.0161051925542787		SLC4A7	GO	Immune response
30	GO:0006820	anion transport	12.1102702702703	2	0.00727034120734908	0.0173419893434236	0.0173419893434236	TSPO		GO	Skin homeostasis
31	GO:0002042	cell migration involved in sprouting angiogenesis	7.12368839427663	5	0.00636942675159236	0.0187200073046093	0.0187200073046093		NRP1	GO	Vascular response
32	GO:0050918	positive chemotaxis	7.12368839427663	5	0.00636942675159236	0.0187200073046093	0.0187200073046093		NRP1	GO	Immune response
33	GO:0002548	monocyte chemotaxis	7.12368839427663	2	0.00604185623293904	0.0187200073046093	0.0392769290391541		FLT1	GO	Immune response
34	GO:0008299	isoprenoid biosynthetic process	48.4410810810811	8	0.00784325787401575	0.0210581273981608	0.0348060619162595	MVD, MVK		GO	Skin homeostasis
35	GO:0002407	dendritic cell chemotaxis	16.147027027027	9	0.0078125	0.0216749046437158	0.0216749046437158	TRPM4	CXCR4	GO	Immune response
36	GO:0006801	superoxide metabolic process	8.07351351351351	1	0.00900900900900901	0.0216749046437158	0.0216749046437158		SOD2	GO	Stress response
37	GO:0051894	positive regulation of focal adhesion assembly	6.37382645803698	5	0.00636942675159236	0.0235334521993006	0.0235334521993006		NRP1	GO	Skin homeostasis
38	GO:0030206	chondroitin sulfate biosynthetic process	17.3003861003861	7	0.0078740157480315	0.0262926235945342	0.0350443129810432	CHST12, CHPF		GO	Skin homeostasis
39	GO:0010628	positive regulation of gene expression	2.22888409882275	6	0.00723958333333333	0.0298350319192438	0.0298350319192438	ADM2	ETS1, HIF1A, IL6, MEF2C, LAMP3	GO	Gene regulation and RNA processing
40	GO:0008284	positive regulation of cell population proliferation	3.24382239382239	1	0.00900900900900901	0.0336134771032608	0.0336134771032608	MVD, TRPM4	IL6, IL6R, SDCBP, TBX3, FOSL1, OSMR, WWTR1	GO	Gene regulation and RNA processing
41	GO:0043552	positive regulation of phosphatidylinositol 3-kinase activity	5.04594594594595	10	0.00784325787401575	0.0379668578759407	0.0379668578759407		FLT1	GO	Gene regulation and RNA processing
42	GO:0003148	outflow tract septum morphogenesis	9.68821621621622	5	0.00636942675159236	0.041264637626018	0.041264637626018		NRP2, NRP1	GO	/
43	GO:0070374	positive regulation of ERK1 and ERK2 cascade	3.51022326674501	7	0.0127388535031847	0.0433038818107303	0.0433038818107303	PRKCZ	ICAM1, NRP1, ACKR3	GO	Skin homeostasis
44	GO:0010573	vascular endothelial growth factor production	60.5513513513514	1	0.0078125	0.0433188481964754	0.0433188481964754		HIF1A, IL6, IL6R	GO	Vascular response
45	GO:0070102	interleukin-6-mediated signaling pathway	25.9505791505792	2	0.00600179694519317	0.0450408845743185	0.0450408845743185	CEBPA	IL6, IL6R	GO	Immune response
46	GO:0018149	peptide cross-linking	11.0093366093366	1	0.0106382978723404	0.0476450588123433	0.0476450588123433	EVPL	TGM2	GO	/
1	hsa04360	Axon guidance	4.08211357424841	8	0.00784325787401575	1.214376202086e-05	0.008903532511596	EPHB6, SEMA4A, PRKCZ	CXCR4, SRGAP1, NRP1	KEGG	Nervous response
2	hsa04216	Ferroptosis	8.86117336849044	10	0.0231473214285714	1.51967570775683e-05	0.0012615339751626		SAT1, SLC39A14, FTH1	KEGG	Stress response
3	hsa04151	PI3K-Akt signaling pathway	3.10519750519751	8	0.00844151237852025	7.19613010916159e-05	0.0422816683684097	LAMA5, LAMB2	FLT1, IL6, OSMR, IL6R, COL4A1, TNC, ITGB6	KEGG	Gene regulation and RNA processing
4	hsa05166	Human T-cell leukemia virus 1 infection	3.81855368882396	7	0.00900900900900901	0.000106525019399972	0.0172032192047588	TSPO	NRP1, ICAM1, IL6, HLA-DQA1, ETS1, FOSL1	KEGG	/
5	hsa04066	HIF-1 signaling pathway	6.79080575903006	10	0.0173079780121824	0.000349195867700025	0.0439267388622321		IL6, IL6R, HIF1A, FLT1, HK2, PFKFB3	KEGG	Skin homeostasis
6	hsa04933	AGE-RAGE signaling pathway in diabetic complications	4.89303849303849	1	0.00628930817610063	0.000960128972529354	0.000960128972529354	PRKCZ	COL4A1, ICAM1, IL6	KEGG	/
7	hsa04931	Insulin resistance	3.42743498215196	2	0.00600179694519317	0.00117982293053743	0.00188121197176008	PRKCZ	PPP1R3C, IL6	KEGG	/
8	hsa05211	Renal cell carcinoma	3.72623700623701	7	0.0078125	0.00216770012005897	0.0273624627442813		HIF1A, ETS1	KEGG	/
9	hsa04137	Mitophagy - animal	3.4113437381043	2	0.00925615681018596	0.00218244326990863	0.00218244326990863		HIF1A, BNIP3L	KEGG	Skin homeostasis
10	hsa04910	Insulin signaling pathway	4.45230524642289	10	0.0313482704402516	0.00249755655214648	0.00594093462405649	CALML5, PRKCZ, FASN	PPP1R3C, HK2	KEGG	/
11	hsa05418	Fluid shear stress and atherosclerosis	3.51022326674501	7	0.00666666666666667	0.00260951422820659	0.00882629737482109	CALML5, PRKCZ	MEF2C, ICAM1	KEGG	Stress response
12	hsa04810	Regulation of actin cytoskeleton	2.69117117117117	10	0.00784325787401575	0.00304162999807884	0.0413246001216652	MYH14, BAIAP2, ARHGEF4	CXCR4, ITGB6	KEGG	Skin homeostasis
13	hsa00061	Fatty acid biosynthesis	7.12368839427663	8	0.00723958333333333	0.00376985846805411	0.00502423444537147	FASN		KEGG	Skin homeostasis
14	hsa05130	Pathogenic Escherichia coli infection	2.50990057414928	9	0.00970873786407767	0.0041004373117288	0.0327682959791954	MYH14, BAIAP2	MYO1B, IL6	KEGG	/
15	hsa04512	ECM-receptor interaction	6.88083538083538	5	0.0078125	0.00416879181850742	0.00416879181850742	LAMA5, LAMB2	COL4A1, TNC, ITGB6	KEGG	Gene regulation and RNA processing
16	hsa04218	Cellular senescence	3.10519750519751	6	0.00651804670912951	0.00498140833831008	0.00847544205334087	CALML5	ETS1, GADD45A, IL6	KEGG	Stress response
17	hsa00532	Glycosaminoglycan biosynthesis - chondroitin sulfate / dermatan sulfate	12.1102702702703	7	0.0078740157480315	0.00526436282526462	0.00701539114102814	CHPF, CHST12		KEGG	Gene regulation and RNA processing
18	hsa05167	Kaposi sarcoma-associated herpesvirus infection	2.49696294232377	1	0.00628930817610063	0.00724118897874855	0.00724118897874855	CALML5	IL6, ICAM1, HIF1A	KEGG	/
19	hsa05230	Central carbon metabolism in cancer	3.51022326674501	10	0.00784325787401575	0.00732728150358798	0.0179353650144232		HIF1A, HK2	KEGG	/
20	hsa04510	Focal adhesion	3.6884071889148	10	0.0110334346504559	0.00758108080717001	0.0120510701761337	LAMA5, LAMB2	COL4A1, TNC, ITGB6, FLT1	KEGG	Skin homeostasis
21	hsa04630	JAK-STAT signaling pathway	2.18860306089222	2	0.00600179694519317	0.0107816945825512	0.0107816945825512		IL6, IL6R, OSMR	KEGG	Immune response
22	hsa05214	Glioma	3.22940540540541	6	0.00651804670912951	0.0175980022107035	0.0260935949224703	CALML5	GADD45A	KEGG	/
23	hsa04973	Carbohydrate digestion and absorption	5.38234234234234	7	0.0078125	0.0195451412844801	0.0195451412844801		HK2, SLC2A5	KEGG	/
24	hsa04672	Intestinal immune network for IgA production	7.56891891891892	5	0.00666666666666667	0.0222616572434058	0.0222616572434058		HLA-DQA1, IL6, CXCR4	KEGG	/
25	hsa00330	Arginine and proline metabolism	7.56891891891892	3	0.0078740157480315	0.0222616572434058	0.0414414703140174	ALDH4A1	SAT1, P4HA1	KEGG	Skin homeostasis
26	hsa05202	Transcriptional misregulation in cancer	4.17595526561044	3	0.0078740157480315	0.0240936857764924	0.0412869780797785	CEBPA	MEF2C, ZEB1, IL6, FLT1, GADD45A	KEGG	/
27	hsa05163	Human cytomegalovirus infection	2.17224578838929	2	0.00600179694519317	0.0259601232474272	0.0259601232474272	CALML5	IL6, IL6R, CXCR4	KEGG	/
28	hsa00250	Alanine, aspartate and glutamate metabolism	3.46007722007722	10	0.00784325787401575	0.0281429507260843	0.0351441626477616	ALDH4A1		KEGG	Skin homeostasis
29	hsa04979	Cholesterol metabolism	4.94296745725317	4	0.00647798742138365	0.0324432597587019	0.0431972187150545	TSPO	ANGPTL4	KEGG	/
30	hsa04390	Hippo signaling pathway	1.59345661450925	4	0.00723958333333333	0.035024922256966	0.0435634679390296	PRKCZ	WWTR1	KEGG	Gene regulation and RNA processing
31	hsa04213	Longevity regulating pathway - multiple species	1.95326939843069	1	0.00900900900900901	0.0372576459998301	0.0372576459998301		SOD2	KEGG	Stress response
32	hsa04930	Type II diabetes mellitus	5.26533490011751	2	0.00727034120734908	0.038038342758512	0.038038342758512	PRKCZ	HK2	KEGG	/
33	hsa04152	AMPK signaling pathway	2.01837837837838	3	0.0078125	0.0382817808899617	0.0452821489198337	FASN	PFKFB3	KEGG	Skin homeostasis
34	hsa05222	Small cell lung cancer	5.26533490011751	3	0.00900900900900901	0.0422989866554396	0.0422989866554396	LAMA5, LAMB2	GADD45A, COL4A1	KEGG	/
1	R-HSA-194138	Signaling by VEGF	5.76679536679537	6	0.00712172124981193	4.46580542539341e-06	0.0074113963105604	BAIAP2, PRKCZ	FLT1, NRP1, NRP2	Reactome	Vascular response
2	R-HSA-1474244	Extracellular matrix organization	4.16160490387295	10	0.0162208067940552	2.46985397190839e-05	0.0495667031362216	LAMA5, LAMB2, PLEC	COL4A1, ICAM1, ITGB6, LOX, P4HA1, PLOD2, TNC	Reactome	Skin homeostasis
3	R-HSA-6783589	Interleukin-6 family signaling	15.1378378378378	3	0.00970873786407767	0.000177793103916199	0.0453032882376129		IL6, IL6R, OSMR	Reactome	Immune response
4	R-HSA-2426168	Activation of gene expression by SREBF (SREBP)	11.5335907335907	8	0.0078740157480315	0.000419757169289763	0.000670734698086103	FASN, LSS, MVD, MVK		Reactome	Skin homeostasis
5	R-HSA-9012999	RHO GTPase cycle	2.44926814454904	10	0.00935887343654334	0.00042639074426952	0.0102722210937872	ARHGEF4, BAIAP2, GRB7, PLEKHG4	AKAP12, CDC42EP3, DOCK4, SLC4A7, SRGAP1	Reactome	Skin homeostasis
6	R-HSA-9013148	CDC42 GTPase cycle	3.93190593190593	9	0.0078740157480315	0.000526825672803873	0.0337918665644533	ARHGEF4, BAIAP2, PLEKHG4	CDC42EP3, SRGAP1	Reactome	Skin homeostasis
7	R-HSA-1655829	Regulation of cholesterol biosynthesis by SREBP (SREBF)	8.80746928746929	8	0.0078740157480315	0.0009575913983295	0.00152947964110558	FASN, LSS, MVD, MVK		Reactome	/
8	R-HSA-195399	VEGF binds to VEGFR leading to receptor dimerization	17.3003861003861	5	0.00636942675159236	0.00164607174456381	0.00164607174456381		FLT1	Reactome	Vascular response
9	R-HSA-194313	VEGF ligand-receptor interactions	17.3003861003861	5	0.00636942675159236	0.00164607174456381	0.00164607174456381		FLT1	Reactome	Vascular response
10	R-HSA-425407	SLC-mediated transmembrane transport	3.11852453311681	10	0.0236220472440945	0.00175976599843413	0.00662381026375307	SLC6A9	SLC39A14, SLC41A2, SLC4A7, SLC5A3, SLC7A2	Reactome	Skin homeostasis
11	R-HSA-8980692	RHOA GTPase cycle	2.47148372862659	2	0.00876061893203883	0.00239082027439165	0.0281349607549643	ARHGEF4, PLEKHG4	SRGAP1	Reactome	Gene regulation and RNA processing
12	R-HSA-9035034	RHOF GTPase cycle	5.76679536679537	10	0.0144791666666667	0.00262129799148429	0.00262129799148429		AKAP12, SLC4A7	Reactome	Gene regulation and RNA processing
13	R-HSA-1234158	Regulation of gene expression by Hypoxia-inducible Factor	11.0093366093366	7	0.0078125	0.00430960071074855	0.0335429275714255		HIF1A	Reactome	Vascular response
14	R-HSA-3000171	Non-integrin membrane-ECM interactions	8.65019305019305	2	0.0067941507311586	0.00432574343665099	0.00964675404787876	LAMA5, LAMB2	TNC	Reactome	Skin homeostasis
15	R-HSA-163765	ChREBP activates metabolic gene expression	15.1378378378378	8	0.00723958333333333	0.00460694366254273	0.00614149469548916	FASN		Reactome	Skin homeostasis
16	R-HSA-9006931	Signaling by Nuclear Receptors	2.53352934524483	10	0.0156865157480315	0.00496305379137485	0.0115034828817495	FASN, PRKCZ, RARG	ARL4C, PDK4	Reactome	/
17	R-HSA-9013405	RHOD GTPase cycle	4.65779625779626	10	0.0144791666666667	0.00503103171683492	0.00503103171683492		AKAP12, SLC4A7	Reactome	Immune response
18	R-HSA-1474290	Collagen formation	6.80352262374734	8	0.00879137680605458	0.00984616319483167	0.0420567400218562	PLEC	COL4A1, LOX, P4HA1, PLOD2	Reactome	Skin homeostasis
19	R-HSA-112411	MAPK1 (ERK2) activation	26.9117117117117	2	0.00600179694519317	0.010148339294035	0.010148339294035		IL6, IL6R	Reactome	Gene regulation and RNA processing
20	R-HSA-216083	Integrin cell surface interactions	7.33955773955774	5	0.00666666666666667	0.0103732976870964	0.0103732976870964		COL4A1, ICAM1, ITGB6, TNC	Reactome	Skin homeostasis
21	R-HSA-3000178	ECM proteoglycans	8.65019305019305	2	0.0067941507311586	0.0103913344807805	0.0231301258033882	LAMA5, LAMB2	ITGB6, TNC	Reactome	Skin homeostasis
22	R-HSA-198725	Nuclear Events (kinase and transcription factor activation)	3.97058041648206	3	0.0078125	0.0106015070147972	0.0106015070147972		FOSL1, MEF2C	Reactome	/
23	R-HSA-376176	Signaling by ROBO receptors	1.69770143975751	1	0.0078125	0.0106454615195495	0.0106454615195495		CXCR4, NRP1, SRGAP1	Reactome	Nervous response
24	R-HSA-110056	MAPK3 (ERK1) activation	24.2205405405405	2	0.00600179694519317	0.0126827814194715	0.0126827814194715		IL6, IL6R	Reactome	Skin homeostasis
25	R-HSA-77595	Processing of Intronless Pre-mRNAs	6.05513513513514	7	0.0078740157480315	0.0148757500769772	0.0223016736575348	CPSF1		Reactome	Gene regulation and RNA processing
26	R-HSA-400253	Circadian Clock	3.51022326674501	3	0.0078125	0.0153922791626695	0.0153922791626695		HIF1A, MEF2C	Reactome	Skin homeostasis
27	R-HSA-1059683	Interleukin-6 signaling	22.0186732186732	2	0.00600179694519317	0.0154979479751039	0.0154979479751039		IL6, IL6R	Reactome	Immune response
28	R-HSA-9733458	Induction of Cell-Cell Fusion	7.12368839427663	9	0.0078125	0.0159690069746316	0.0159690069746316		ANO6	Reactome	Stress response
29	R-HSA-8957322	Metabolism of steroids	4.90956902848795	8	0.00723958333333333	0.0190834191081979	0.0303854119712535	FASN, LSS, MVD, MVK, TSPO	PTGIS	Reactome	/
30	R-HSA-3928664	Ephrin signaling	12.747652916074	7	0.0125786163522013	0.0200738965833675	0.0481042798705756	EPHB6	SDCBP	Reactome	Vascular response
31	R-HSA-425366	Transport of bile salts and organic acids, metal ions and amine compounds	6.21039501039501	1	0.00666666666666667	0.0222822461746081	0.0222822461746081	SLC6A9	SLC39A14, SLC41A2, SLC5A3	Reactome	Skin homeostasis
32	R-HSA-264870	Caspase-mediated cleavage of cytoskeletal proteins	10.0918918918919	8	0.00784325787401575	0.0232351624766717	0.0283900809803395	PLEC		Reactome	Stress response
33	R-HSA-8874081	MET activates PTK2 signaling	13.4558558558559	10	0.00784325787401575	0.0251362182182553	0.033499001628058	LAMA5, LAMB2		Reactome	Skin homeostasis
34	R-HSA-6785807	Interleukin-4 and Interleukin-13 signaling	7.63710737764792	8	0.00723958333333333	0.0272536262355069	0.0272536262355069	LAMA5	CCL22, HIF1A, ICAM1, IL6, IL6R, ZEB1	Reactome	Immune response
35	R-HSA-8978868	Fatty acid metabolism	2.90066353778929	8	0.00723958333333333	0.0274108856449332	0.043616924526964	ALOX12, FASN, MID1IP1	PTGIS	Reactome	Skin homeostasis
36	R-HSA-9701898	STAT3 nuclear events downstream of ALK signaling	12.1102702702703	3	0.0078125	0.0274531997819603	0.0274531997819603		HIF1A	Reactome	Immune response
37	R-HSA-2022870	Chondroitin sulfate biosynthesis	12.1102702702703	7	0.0078740157480315	0.0312056206027734	0.0415852101371789	CHPF, CHST12		Reactome	Skin homeostasis
38	R-HSA-75067	Processing of Capped Intronless Pre-mRNA	4.17595526561044	7	0.0078740157480315	0.0317615847484285	0.047604104191217	CPSF1		Reactome	Gene regulation and RNA processing
39	R-HSA-6804114	TP53 Regulates Transcription of Genes Involved in G2 Cell Cycle Arrest	6.72792792792793	1	0.00666666666666667	0.033499001628058	0.033499001628058		GADD45A	Reactome	Skin homeostasis
40	R-HSA-6788467	IL-6-type cytokine receptor ligand interactions	7.12368839427663	2	0.00600179694519317	0.0382743210144634	0.0382743210144634		OSMR	Reactome	Immune response
41	R-HSA-3000157	Laminin interactions	10.530669800235	5	0.00636942675159236	0.0415341962791164	0.0415341962791164	LAMA5, LAMB2		Reactome	Skin homeostasis
42	R-HSA-191273	Cholesterol biosynthesis	13.9733887733888	1	0.00628930817610063	0.0427988918825102	0.0427988918825102	LSS, MVD, MVK		Reactome	/
43	R-HSA-9013149	RAC1 GTPase cycle	3.34537852769897	1	0.0078125	0.0435907705227799	0.0435907705227799	ARHGEF4, BAIAP2, PLEKHG4	DOCK4, SRGAP1	Reactome	Skin homeostasis
44	R-HSA-5357801	Programmed Cell Death	1.7985549906342	1	0.00900900900900901	0.0484335486142795	0.0484335486142795	PLEC	IRF1, SDCBP	Reactome	Stress response
