## Supplementary material for "Multi-modal profiling of biostabilized human skin modules reveals a coordinated ecosystem response to injected mRNA-1273 COVID-19 vaccine": Table S3

### Sheet: Feuil1
Antibody	Clone	Specie	Isotype	Fluorochrome	Dilution	Reference
CD31	WM59	Mouse	IgG1,k	Alexa Fluor 594	1/100	Biolegend, 303126
CD45	HI30	Mouse	IgG1,k	Alexa Fluor 488	1/50	Biolegend, 304019
Claudin 1	Polyclonal	Rabbit	IgG	Uncoupled	1/100	Abcam, ab15098
/		Donkey anti-Rabbit	IgG	Alexa Fluor 405	1/500	Abcam, ab175651
bTub3	TUJ1	Mouse	IgG2a,k	Uncoupled	1/400	Biolegend, 801213
/		Goat anti-Mouse	IgG	Alexa Fluor 647	1/1000	ThermoFisher, A21235
