## Supplementary material for "Multi-modal profiling of biostabilized human skin modules reveals a coordinated ecosystem response to injected mRNA-1273 COVID-19 vaccine": Table S4

### Sheet: Sheet 1
Sample	Cell count before subsets	Gene count min threshold	Gene count max threshold	Cell count after subsets	Percent of conserved cells	Percent of mitochondrial genes threshold
H0 non-injected	3472	59	3806	2861	82.4	15
H8 subcutaneous injection of water	789	90	5118	459	58.17	15
H8 intradermal injection of water	799	89	4992	471	58.95	15
H8 subcutaneous injection of Moderna	1849	65	5242	1118	60.47	15
H8 intradermal injection of Moderna	1481	65	4301	830	56.04	15
H24 subcutaneous injection of water	3318	50	3374	1973	59.46	15
H24 intradermal injection of water	6744	61	3285	4576	67.85	15
H24 subcutaneous injection of Moderna	4011	56	3831	2168	54.05	15
H24 intradermal injection of Moderna	1611	57	4268	916	56.86	15
