## Supplementary material for "Multi-modal profiling of biostabilized human skin modules reveals a coordinated ecosystem response to injected mRNA-1273 COVID-19 vaccine": Table S5

### Sheet: Feuil1
Antibody	Fluorochrome	Dilution	Reference
CCR7	AF488	1/500	Abcam (ab196459)
CD80	Zenon AF594	1/500	Abcam (ab134120) + ThermoFischer (Z25307)
CD83	APC/Cy7	3/100	BioLegend (305329)
CD40	Zenon AF647	1/20	BioLegend (305427)
CD86	BV650	1/50	Fischer Invitrogen (MA1-80926) + ThermoFischer (Z25108)
pan-HLA	PE/Cy7	1/200	BioLegend (361708)
CD207	Zenon AF546	1/800	Invitrogen (PA5-47250) + Zenon 546
CD1c	PerCP/eFluor710	1/800	Invitrogen #PA5-47250 - ThermoFischer (Z25004)
CD45	AF532	1/200	ThermoFischer (58-0459-42)
