## Supplementary material for "Multi-modal profiling of biostabilized human skin modules reveals a coordinated ecosystem response to injected mRNA-1273 COVID-19 vaccine": Table S6

### Sheet: Donor 8
Markers	Dermis	Epidermis
CCR7	5	5
CD1c	25	25
CD86	20	20
CD83	15	115
CD40	20	65
panHLA	35	50
CD207	35	45
CD80	50	50
CD45	45	50

### Sheet: Donor 9
Markers	Dermis	Epidermis
CCR7	15	15
CD1c	20	20
CD86	45	45
CD83	25	25
CD40	25	25
panHLA	5	5
CD207	40	40
CD80	10	10
CD45	55	70

### Sheet: Donor 12
Markers	Dermis	Epidermis
CCR7	4	50
CD1c	3	4
CD86	0.8	0.8
CD83	15	26
CD40	1	1
panHLA	8	14
CD207	10	28
CD80	0.8	1
CD45	0.1	17.5

### Sheet: Donor 13
Markers	Dermis	Epidermis
CCR7	1	17
CD1c	5	12
CD86	0.5	0.6
CD83	4.5	8
CD40	4	10
panHLA	1.5	2.5
CD207	23	32
CD80	1.5	3
CD45	0.1	0.1

### Sheet: Donor 14
Markers	Dermis	Epidermis
CCR7	3	24
CD1c	3	5
CD86	0.5	0.5
CD83	4.5	17
CD40	0.5	2
panHLA	4	6.5
CD207	28	24
CD80	1	4
CD45	16	24
